# Genome-wide identification and expression analysis of bHLH transcription factors reveal their putative regulatory effects on petal nectar spur development in *Aquilegia*

**DOI:** 10.1101/2022.04.20.488976

**Authors:** Xueyan Li, Hui Huang, Zhi-Qiang Zhang

## Abstract

The basic helix-loop-helix (bHLH) transcription factors (TFs) control a diversity of organ morphogenesis involved in cell division and cell expansion processes. The development of petal nectar spur, which plays important roles in plant-pollinator interaction and adaptive radiation, comprised cell division and cell expansion phases in *Aquilegia*. Here, we conducted a genome-wide identification of the bHLH gene family in *Aquilegia* to determine the characteristics and the expression profiles of this gene family during the development of petal nectar spur. A total of 120 *AqbHLH* proteins were identified from the *Aquilegia coerulea* genome. The phylogenetic tree showed that *AqbHLH* members were divided into 15 subfamilies, among which S7 and S8 subfamilies occurred marked expansion. Nineteen residues with conservation of more than 50% were found in the four conserved regions. The publicly RNA-Seq data and qRT-PCR results showed that *AqbHLH027, AqbHLH083, AqbHLH046,* and *AqbHLH092* would be associated with the development of petal nectar spur by regulating cell division and cell cycle in phase I. While *AqbHLH036* might participate the spur cell elongation and cell expansion in phase Ⅱ. This study provides useful insights for further probing on the function of *AqbHLH* TFs in the regulation of petal nectar spur development.
