## Supplementary material for "Genome-wide identification and expression analysis of bHLH transcription factors reveal their putative regulatory effects on petal nectar spur development in *Aquilegia*": Table S1

### Sheet: elements
element	sequence	description
TGA-element	AACGAC	auxin-responsive element
AT-rich element	ATAGAAATCAA	binding site of AT-rich DNA binding protein (ATBP-1)
MSA-like	TCCAACGGT	cis-acting element involved in cell cycle regulation
MSA-like	(T/C)C(T/C)AACGG(T/C)(T/C)A	cis-acting element involved in cell cycle regulation
TC-rich repeats	GTTTTCTTAC	cis-acting element involved in defense and stress responsiveness
TC-rich repeats	ATTCTCTAAC	cis-acting element involved in defense and stress responsiveness
TATC-box	TATCCCA	cis-acting element involved in gibberellin-responsiveness
ACE	CTAACGTATT	cis-acting element involved in light responsiveness
ACE	GACACGTATG	cis-acting element involved in light responsiveness
LTR	CCGAAA	cis-acting element involved in low-temperature responsiveness
SARE	TTCGACCATCTT	cis-acting element involved in salicylic acid responsiveness
TCA-element	CCATCTTTTT	cis-acting element involved in salicylic acid responsiveness
TCA-element	TCAGAAGAGG	cis-acting element involved in salicylic acid responsiveness
ABRE	ACGTG	cis-acting element involved in the abscisic acid responsiveness
ABRE	CACGTG	cis-acting element involved in the abscisic acid responsiveness
ABRE	CGTACGTGCA	cis-acting element involved in the abscisic acid responsiveness
ABRE	AACCCGG	cis-acting element involved in the abscisic acid responsiveness
ABRE	CGCACGTGTC	cis-acting element involved in the abscisic acid responsiveness
ABRE	GACACGTGGC	cis-acting element involved in the abscisic acid responsiveness
ABRE	TACGTGTC	cis-acting element involved in the abscisic acid responsiveness
ABRE	TACGGTC	cis-acting element involved in the abscisic acid responsiveness
ABRE	GCAACGTGTC	cis-acting element involved in the abscisic acid responsiveness
ABRE	GCCGCGTGGC	cis-acting element involved in the abscisic acid responsiveness
ABRE	GACACGTACGT	cis-acting element involved in the abscisic acid responsiveness
A-box	CCGTCC	cis-acting regulatory element
ARE	AAACCA	cis-acting regulatory element essential for the anaerobic induction
AuxRR-core	GGTCCAT	cis-acting regulatory element involved in auxin responsiveness
circadian	CAAAGATATC	cis-acting regulatory element involved in circadian control
RY-element	CATGCATG	cis-acting regulatory element involved in seed-specific regulation
CGTCA-motif	CGTCA	cis-acting regulatory element involved in the MeJA-responsiveness
TGACG-motif	TGACG	cis-acting regulatory element involved in the MeJA-responsiveness
O2-site	GTTGACGTGA	cis-acting regulatory element involved in zein metabolism regulation
O2-site	GATGA(C/T)(A/G)TG(A/G)	cis-acting regulatory element involved in zein metabolism regulation
O2-site	GATGATGTGG	cis-acting regulatory element involved in zein metabolism regulation
O2-site	GATGACATGG	cis-acting regulatory element involved in zein metabolism regulation
CAT-box	GCCACT	cis-acting regulatory element related to meristem expression
GCN4_motif	TGAGTCA	cis-regulatory element involved in endosperm expression
GARE-motif	TCTGTTG	gibberellin-responsive element
P-box	CCTTTTG	gibberellin-responsive element
AACA_motif	TAACAAACTCCA	involved in endosperm-specific negative expression
AAAC-motif	CAATCAAAACCT	light responsive element
MBS	CAACTG	MYB binding site involved in drought-inducibility
MBSI	aaaAaaC(G/C)GTTA	MYB binding site involved in flavonoid biosynthetic genes regulation
MRE	AACCTAA	MYB binding site involved in light responsiveness
CCAAT-box	CAACGG	MYBHv1 binding site
TGA-box	TGACGTAA	part of an auxin-responsive element
WUN-motif	AAATTTCCT	wound-responsive element
light-related motif	见表'Light-related'

### Sheet: Light-related
	element	sequence
Light-related element	Sp1	GGGCGG
Light-related element	GT1-motif	GGTTAA
Light-related element	GT1-motif	GGTTAAT
Light-related element	GT1-motif	GTGTGTGAA
Light-related element	AAAC-motif	CAATCAAAACCT
Light-related element	3-AF1 binding site	TAAGAGAGGAA
Light-related element	Box 4	ATTAAT
Light-related element	ATCT-motif	AATCTAATCC
Light-related element	ATC-motif	AGTAATCT
Light-related element	ATC-motif	TGCTATCCA
Light-related element	ATC-motif	AGCTATCCA
Light-related element	CAG-motif	GAAAGGCAGAC
Light-related element	TCT-motif	TCTTAC
Light-related element	TCCC-motif	TCTCCCT
Light-related element	sbp-CMA1c	GCTTATCTGGTCCA
Light-related element	LS7	CAGATTTATTTTTA
Light-related element	L-box	ATCCCACCTAC
Light-related element	LAMP-element	CTTTATCA
Light-related element	LAMP-element	CCTTATCCA
Light-related element	I-box	GATAAGGGT
Light-related element	I-box	gGATAAGGTG
Light-related element	I-box	TGATAATGT
Light-related element	I-box	atGATAAGGTC
Light-related element	I-box	AGATAAGG
Light-related element	I-box	GTATAAGGCC
Light-related element	I-box	cCATATCCAAT
Light-related element	I-box	AAGATAAGGCT
Light-related element	I-box	cGATAAGGCG
Light-related element	I-box	TAGATAACC
Light-related element	GTGGC-motif	GATTCTGTGGC
Light-related element	GATA-motif	AAGGATAAGG
Light-related element	GATA-motif	GATAGGA
Light-related element	GATA-motif	AAGATAAGATT
Light-related element	GATA-motif	GATAGGG
Light-related element	Gap-box	CAAATGAA(A/G)A
Light-related element	GA-motif	ATAGATAA
Light-related element	chs-Unit 1 m1	ACCTAACCCGC
Light-related element	chs-Unit 1 m1	ACCTAACCCGG
Light-related element	chs-CMA2a	TCACTTGA
Light-related element	chs-CMA1a	TTACTTAA
Light-related element	Box II	TGGTAATAA
Light-related element	Box II	CCACGTGGC
Light-related element	Box II	ACACGTTGT
Light-related element	Box II	ACACGTAGA
Light-related element	AT1-motif	AATTATTTTTTATT
Light-related element	AE-box	AGAAACAA
Light-related element	AE-box	AGAAACTT
Light-related element	ACA-motif	AATCACAACCATA
Light-related element	G-box	TACGTG
Light-related element	G-Box	CACGTG
Light-related element	G-box	CACGAC
Light-related element	G-Box	CACGTT
Light-related element	G-box	TAAACGTG
Light-related element	G-box	ACACGTGT
Light-related element	G-box	CACGTC
Light-related element	G-box	CCACGTAA
Light-related element	G-Box	TCCACATGGCA
Light-related element	G-box	GCCACGTGGA
Light-related element	G-box	TAACACGTAG
Light-related element	G-box	TGACACGTGGCTCT
Light-related element	G-box	tgACACGTGGCA
Light-related element	G-box	ACACGTGGC
Light-related element	G-box	ACACGTG(G/t)CACC
Light-related element	G-box	TCCACGTGGCATT
Light-related element	G-Box	CACGTGAAA
Light-related element	G-box	CTTCCACGTGGCA
Light-related element	G-box	CAGACGTGGCA
